# Identification of *Ensifer meliloti* genes required for survival during peat-based bioinoculant maturation by STM-seq

**DOI:** 10.1101/2022.09.19.508585

**Authors:** Mauricio J. Lozano, Ezequiel G. Mogro, M. Eugenia Salas, Sofía A. Erdozain, Nicolás E. Zuber, Anke Becker, Antonio Lagares

**Affiliations:** Instituto de Biotecnología y Biología Molecular — CONICET CCT-La Plata, Departamento de Ciencias Biológicas, Facultad de Ciencias Exactas, Universidad Nacional de La Plata, La Plata, Argentina; LOEWE Center for Synthetic Microbiology and Faculty of Biology, Philipps University, Marburg, Germany

**Author notes:** Corresponding author Mauricio J. Lozano. These authors contributed equally to this work (Mauricio J. Lozano, Ezequiel G. Mogro, M. Eugenia Salas).

**Keywords:** signature tagged mutagenesis, phenomics, inoculant, rhizobium, peat

## Abstract

Rhizobial inoculants are sold either as rhizobia within a liquid matrix; or as rhizobia adhered to granules composed of peat prill or finely ground peat moss. During the production of peat-based inoculants, immediately after mixing the rhizobia culture with partially dry sterile peat, the inoculant is stored for a period of 4-5 weeks, inducing a series of changes that results in an increased capability of the rhizobia to survive in the seeds. The number of viable rhizobia on preinoculated seeds at the point of sale, however, is often a limiting factor, as is the inefficiency of the inoculant bacteria to compete with the local rhizobia for the host colonization. In the present work, we used STM-seq for the genomewide screening of *Ensifer meliloti* mutants affected in the survival during the maturation of peat-based inoculant formulations. Through this approach, we identified hundreds of genes that proved to be relevant to this process. These results also provide a base knowledge that could be used to more completely understand the survival mechanisms used by rhizobia during the maturation of peat-based inoculants, as well as for the design of new inoculant formulations.

**Highlights:** Rhizobial inoculants provide an ecological means of nitrogen fertilization compatible with the implementation of sustainable agricultural practices. Their successful usage, however, suffers from two main limitations: the low number of viable rhizobia on preinoculated seeds at the point of sale, and the inefficiency to compete with the local rhizobia for host colonization. Here, we used a high-throughput mutant-screening technology, STM-seq, to uncover which rhizobial genes are involved in the rhizobial survival during the preparation and storage of peat-based inoculant formulations. Our findings provide useful information about the stresses faced by rhizobia during peat-inoculant maturation and storage, which could assist both for the selection of better rhizobial strains, and for the improvement of the inoculant formulations.

**Graphical Abstract:** 
