## Supplementary material for "Identification of *Ensifer meliloti* genes required for survival during peat-based bioinoculant maturation by STM-seq": Table S1

### Sheet: STM Primers
Table S1
K-tag	INPUT R1	CACCAAAGGACGTGGTTTACGGGGC			K-tag	SET 1	GTGTTATATGAATGCCGCCACCCCC
	INPUT R2	TTCGAAAGGACGTGGTTTACGGGGC				SET 2	TACTTATATGAATGCCGCCACCCCC
	INPUT R3	TGCAAAAGGACGTGGTTTACGGGGC				SET 3	CGTATATATGAATGCCGCCACCCCC
	INPUT R4	ATCGAAAGGACGTGGTTTACGGGGC				SET 4	CTTATATATGAATGCCGCCACCCCC
	OUTPUT R1	GAGGAAAGGACGTGGTTTACGGGGC				SET 5	GACCTATATGAATGCCGCCACCCCC
	OUTPUT R2	GAAGAAAGGACGTGGTTTACGGGGC				SET 6	GCAATATATGAATGCCGCCACCCCC
	OUTPUT R3	ATGTAAAGGACGTGGTTTACGGGGC				SET 7	TTGCTATATGAATGCCGCCACCCCC
	OUTPUT R4	GTTTAAAGGACGTGGTTTACGGGGC				SET 8	GCGGTATATGAATGCCGCCACCCCC
H-tag	INPUT R1	GGCTATTTTAACTCCCCTCCGCCGC				SET 9	GTTGTATATGAATGCCGCCACCCCC
	INPUT R2	CCTCATTTTAACTCCCCTCCGCCGC				SET 10	GAGGTATATGAATGCCGCCACCCCC
	INPUT R3	AAACATTTTAACTCCCCTCCGCCGC				SET 11	CTTTTATATGAATGCCGCCACCCCC
	INPUT R4	CTGTATTTTAACTCCCCTCCGCCGC				SET 12	CACATATATGAATGCCGCCACCCCC
	OUTPUT R1	TATAATTTTAACTCCCCTCCGCCGC				SET 13	CCAGTATATGAATGCCGCCACCCCC
	OUTPUT R2	GTATATTTTAACTCCCCTCCGCCGC				SET 14	CGTTTATATGAATGCCGCCACCCCC
	OUTPUT R3	CTGAATTTTAACTCCCCTCCGCCGC				SET 15	TCTTTATATGAATGCCGCCACCCCC
	OUTPUT R4	CGAAATTTTAACTCCCCTCCGCCGC				SET 16	CGCGTATATGAATGCCGCCACCCCC
						SET 17	GTCGTATATGAATGCCGCCACCCCC
						SET 18	TTCTTATATGAATGCCGCCACCCCC
						SET 19	CAGGTATATGAATGCCGCCACCCCC
						SET 20	TGTTTATATGAATGCCGCCACCCCC
						SET 21	GGTGTATATGAATGCCGCCACCCCC
						SET 22	GTGCTATATGAATGCCGCCACCCCC
						SET 23	CCACTATATGAATGCCGCCACCCCC
						SET 24	TTTCTATATGAATGCCGCCACCCCC
						SET 25	CTTCTATATGAATGCCGCCACCCCC
						SET 26	ACAGTATATGAATGCCGCCACCCCC
						SET 27	ACGGTATATGAATGCCGCCACCCCC
						SET 28	AATGTATATGAATGCCGCCACCCCC
						SET 29	TCAGTATATGAATGCCGCCACCCCC
						SET 30	CTCATATATGAATGCCGCCACCCCC
					H-tag	SET 1	AAGGTAGTCCTGGTGCATTGAGCCC
						SET 2	GTGTTAGTCCTGGTGCATTGAGCCC
						SET 3	AAATTAGTCCTGGTGCATTGAGCCC
						SET 4	TCTTTAGTCCTGGTGCATTGAGCCC
						SET 5	CGCATAGTCCTGGTGCATTGAGCCC
						SET 6	TGGCTAGTCCTGGTGCATTGAGCCC
						SET 7	AGCTTAGTCCTGGTGCATTGAGCCC
						SET 8	CCACTAGTCCTGGTGCATTGAGCCC
						SET 9	TAGGTAGTCCTGGTGCATTGAGCCC
						SET 10	TCTGTAGTCCTGGTGCATTGAGCCC
						SET 11	TGTGTAGTCCTGGTGCATTGAGCCC
						SET 12	GACCTAGTCCTGGTGCATTGAGCCC
						SET 13	GTTATAGTCCTGGTGCATTGAGCCC
						SET 14	GTCCTAGTCCTGGTGCATTGAGCCC
						SET 15	CGCTTAGTCCTGGTGCATTGAGCCC
						SET 16	ATTGTAGTCCTGGTGCATTGAGCCC
						SET 17	GCGGTAGTCCTGGTGCATTGAGCCC
						SET 18	GGACTAGTCCTGGTGCATTGAGCCC
						SET 19	TCAGTAGTCCTGGTGCATTGAGCCC
						SET 20	GTACTAGTCCTGGTGCATTGAGCCC
						SET 21	TCCTTAGTCCTGGTGCATTGAGCCC
						SET 22	ACGTTAGTCCTGGTGCATTGAGCCC
						SET 23	GTCGTAGTCCTGGTGCATTGAGCCC
						SET 24	CTTTTAGTCCTGGTGCATTGAGCCC
						SET 25	TTAGTAGTCCTGGTGCATTGAGCCC
						SET 26	ACCATAGTCCTGGTGCATTGAGCCC
						SET 27	CAAATAGTCCTGGTGCATTGAGCCC
						SET 28	AACTTAGTCCTGGTGCATTGAGCCC
						SET 29	ACCGTAGTCCTGGTGCATTGAGCCC
						SET 30	TTGATAGTCCTGGTGCATTGAGCCC
