## Supplementary material for "Identification of *Ensifer meliloti* genes required for survival during peat-based bioinoculant maturation by STM-seq": Table S3

### Sheet: Results summary
A. Processed Illumina reads
Treatment	Signature	Total Reads	Input R1	Input R2	Input R3	Input R4	Input	Ouput R1	Ouput R2	Ouput R3	Ouput R4	Output
PI	K	26746228	3991212	3482155	3431452	3864222	14769041	2818662	3285229	3151667	2721629	11977187
PI	H	25106456	3580339	3608041	3991048	3537692	14717120	2538033	2734599	2983129	2133575	10389336
Total Reads		51852684				Total Input	29486161				Total output	22366523
B. Correlation between H and K signatures
Experiment	Normalization	FDR	FlorPDEG	DEG	FDR	Pearson correlation	Pearson Correlation of DEG genes
PI K vs H	TMM-EDGER	0.01	0.005	Edger	0.005	0.799834	0.983964
PI K vs H	Deseq2	0.01	0.005	Deseq2	0.005	0.794059	0.984874
C. Analysis of differentially expressed genes. For the statistical analysis view Table S2.
TMM-Edger Pipeline
Experiment	Average M-value		M-values are defined for Peat inoculant over TY control condition.
PIH	0.224971
PIK	0.184797
Deseq2-Pipeline
Experiment	Average M-value
PIH	0.237439
PIK	0.193749
Mutant_count	Condition
471	PI
295	PI > 0 (M < 2)
176	PI < 0 (M < -1)
Replicon	Mutant_count	Percentage	Condition	Total mutants	Total genes
pSymB	105	26.7176	PI	393	306
pSymA	61	15.5216	PI
chromosome	227	57.7608	PI
pSymB	85	33.5968	PI M > 0	253	212
pSymA	58	22.9249	PI M > 0
chromosome	110	43.4783	PI M > 0
pSymB	20	14.2857	PI M < 0	140	94
pSymA	3	2.14286	PI M < 0
chromosome	117	83.5714	PI M < 0
D. Percent of the analysed genes with an ortholog (determined by EDGAR2 software)
PI
SP	Percent of genes with an ortholog
M. ciceri	51.80328
M. loti MAFF303099	49.83607
M. australicum WSM2073	48.85246
M. opportunistum WSM2075	49.50820
R. leguminosarum bv trifolii WSM1325	58.03279
R. leguminosarum bv trifolii WSM2304	56.06557
R. leguminosarum bv viciae 3841	56.72131
R. etli CFN42	57.37705
R. etli CIAT652	55.08197
R. tropici CIAT899	56.72131
B. diazoeficiens USDA110	35.08197
B. japonicum USDA6	37.04918
B. sp S23321	34.09836
E. fredii HH103	66.22951
E. fredii NGR234	67.86885
E. fredii USDA257	70.49180
E. medicae WSM419	80.65574
E. meliloti AK83	89.18033
E. meliloti BL225C	92.13115
E. meliloti GR4	91.47541
E. meliloti Rm41	92.13115
