## Supplementary material for "Identification of *Ensifer meliloti* genes required for survival during peat-based bioinoculant maturation by STM-seq": Table S4

### Sheet: Survival on PI
Strain	Relative Final Proportion			Average	Median	Relative to 2011	Log2	M value STM
	R1	R2	R3
B45	6.66667	1.36364	2.12121	3.38384	2.12121	0.979021	-0.0305883	-3.42067
C23	0.545455	0.791667	0.666667	0.667929	0.666667	0.307692	-1.70044	-3.13276
B20	1.21429	0.833333	2.5	1.51587	1.21429	0.56044	-0.835369	-1.98142
A18	2.77778	1	0.761905	1.51323	1	0.461538	-1.11548	-1.71509
B33	2.68817	3.80952	4.19048	3.56272	3.80952	1.75824	0.814133	-1.552
F23	2.09524	0.1375	0.2	0.810913	0.2	0.0923077	-3.43741	-1.21
F59	0.128571	0.144444	0.0372222	0.103413	0.128571	0.0593407	-4.07484	-1.20574
F25	5.5			5.5	5.5	2.53846	1.34395	-1.14194
A2	0.958333	0.791667		0.875	0.875	0.403846	-1.30812	-0.59531
A4	0.366667	9.83333	1.66667	3.95556	1.66667	0.769231	-0.378512	-0.03695
A11	0.266667	0.292308	0.230769	0.263248	0.266667	0.123077	-3.02237	1.94167
A1	0.0262626	0.0105263	0.0789474	0.0385788	0.0262626	0.0121212	-6.36632	3.1
2011	4.83333	2.16667	1.66667	2.88889	2.16667	1	0
